# SynToxProfiler: an approach for top drug combination selection based on integrated profiling of synergy, toxicity and efficacy

**DOI:** 10.1101/693010

**Authors:** Aleksandr Ianevski, Alexander Kononov, Sanna Timonen, Tero Aittokallio, Anil K Giri

## Abstract

Drug combinations are becoming a standard treatment of many complex diseases due to their capability to overcome resistance to monotherapy. Currently, in the preclinical drug combination screening, the top hits for further study are often selected based on synergy alone, without considering the combination efficacy and toxicity effects, even though these are critical determinants for the clinical success of a therapy. To promote the prioritization of drug combinations based on integrated analysis of synergy, efficacy and toxicity profiles, we implemented a web-based open-source tool, SynToxProfiler (Synergy-Toxicity-Profiler). When applied to 20 anti-cancer drug combinations tested both in healthy control and T-cell prolymphocytic leukemia (T-PLL) patient cells, as well as to 77 anti-viral drug pairs tested on Huh7 liver cell line with and without Ebola virus infection, SynToxProfiler was shown to prioritize synergistic drug pairs with higher selective efficacy (difference between efficacy and toxicity level) as top hits, which offers improved likelihood for clinical success.
