## Additional file1 for "SynToxProfiler: an approach for top drug combination selection based on integrated profiling of synergy, toxicity and efficacy"

### Sheet: Full matrix
Drug1	Drug2	STE score (selective efficacy & synergy)	Synergy volume score (ZIP model)	Efficacy volume score	Toxicity volume score	STE score (efficacy & synergy)	Dose-response matrix	Synergy plot	Dose-response matrix (Control)
Clomifene citrate	Apilimod	0.935	23.455	77.289	22.891	0.747
Toremifene citrate	3-Deazaneplanocin A	0.909	14.262	77.141	21.957	0.708
Clomifene citrate	Colchicine	0.883	10.583	90.188	30.043	0.818
Colchicine	Sertraline hydrochloride	0.864	20.962	80.328	31.902	0.753
Colchicine	Toremifene citrate	0.851	6.956	88.072	24.592	0.727
Sertraline hydrochloride	Toremifene citrate	0.838	7.949	89.811	33.106	0.766
Toremifene citrate	Apilimod	0.838	15.979	83.933	36.572	0.792
Colchicine	3-Deazaneplanocin A	0.838	10.515	89.629	35.453	0.786
Sertraline hydrochloride	3-Deazaneplanocin A	0.805	9.115	83.424	30.488	0.695
3-Deazaneplanocin A	Apilimod	0.805	12.264	76.458	29.377	0.675
Sertraline hydrochloride	Sertraline hydrochloride	0.779	12.01	80.379	33.464	0.708
Colchicine	Aripiprazole	0.779	22.271	53.343	12.479	0.578
Colchicine	Mycophenolate mofetil	0.766	5.312	77.566	21.326	0.565
3-Deazaneplanocin A	Favipiravir	0.734	6.176	64.205	14.507	0.481
Clomifene citrate	Sunitinib malate	0.714	2.017	83.66	17.945	0.532
Colchicine	Sunitinib malate	0.708	12.19	82.876	42.459	0.727
Mycophenolate mofetil	Sertraline hydrochloride	0.682	1.409	91.433	29.371	0.61
Colchicine	Favipiravir	0.682	11.293	49.007	9.709	0.494
Sunitinib malate	Toremifene citrate	0.669	5.966	87.297	41.098	0.682
Colchicine	Piperacetazine	0.656	17.615	74.431	43.849	0.682
3-Deazaneplanocin A	Piperacetazine	0.656	6.41	63.956	21.414	0.494
3-Deazaneplanocin A	Aripiprazole	0.656	6.328	64.439	20.022	0.494
Mycophenolate mofetil	Sunitinib malate	0.643	1.126	83.013	26.881	0.487
Clomifene citrate	3-Deazaneplanocin A	0.643	8.002	76.104	36.504	0.604
Clomifene citrate	Sertraline hydrochloride	0.617	5.85	87.694	45.853	0.682
Mycophenolate mofetil	3-Deazaneplanocin A	0.61	13.894	93	63.631	0.903
Omacetaxine mepesuccinate	Piperacetazine	0.604	0.954	92.857	38.977	0.623
Mycophenolate mofetil	Piperacetazine	0.591	2.948	82.867	36.701	0.539
Toremifene citrate	Favipiravir	0.578	10.644	49.016	19.211	0.494
Colchicine	Apilimod	0.558	8.15	68.424	38.011	0.571
Mycophenolate mofetil	Favipiravir	0.552	-2.571	78.154	9.848	0.312
Omacetaxine mepesuccinate	Toremifene citrate	0.545	2.335	93.412	48.481	0.695
Clomifene citrate	Mycophenolate mofetil	0.545	-0.065	85.928	37.334	0.487
Toremifene citrate	Piperacetazine	0.545	3.562	65.18	24.571	0.429
Apilimod	Piperacetazine	0.539	12.419	55.562	38.189	0.545
Sertraline hydrochloride	Sunitinib malate	0.526	9.264	86.757	59.039	0.74
Sunitinib malate	Favipiravir	0.513	3.986	68.138	32.438	0.474
Mycophenolate mofetil	Mycophenolate mofetil	0.506	-4.925	83.651	23.429	0.338
Colchicine	Omacetaxine mepesuccinate	0.5	-0.686	93.119	43.045	0.552
Omacetaxine mepesuccinate	Favipiravir	0.494	-0.115	93.486	46.428	0.623
Clomifene citrate	Clomifene citrate	0.487	-1.459	66.684	12.654	0.234
Omacetaxine mepesuccinate	Apilimod	0.461	-0.163	92.661	46.834	0.558
Omacetaxine mepesuccinate	Sunitinib malate	0.455	0.212	93.267	52.608	0.636
Mycophenolate mofetil	Aripiprazole	0.455	-1.198	77.062	28.746	0.318
Apilimod	Apilimod	0.448	2.854	76.08	42.006	0.461
Sertraline hydrochloride	Piperacetazine	0.442	6.353	56.212	37.214	0.455
Clomifene citrate	Aripiprazole	0.429	7.174	42.961	35.632	0.429
Clomifene citrate	Toremifene citrate	0.422	2.659	85.33	52.32	0.558
Omacetaxine mepesuccinate	3-Deazaneplanocin A	0.422	0.514	93.071	55.078	0.63
Toremifene citrate	Toremifene citrate	0.422	-3.849	73.216	24.723	0.234
Sertraline hydrochloride	Aripiprazole	0.403	3.907	57.939	31.046	0.403
Sunitinib malate	3-Deazaneplanocin A	0.39	3.84	89.938	64.336	0.675
Omacetaxine mepesuccinate	Sertraline hydrochloride	0.39	0.119	92.707	56.1	0.591
Clomifene citrate	Favipiravir	0.39	3.931	42.215	21.974	0.344
Sunitinib malate	Piperacetazine	0.37	5.337	75.676	70.677	0.526
Clomifene citrate	Omacetaxine mepesuccinate	0.357	-0.33	93.501	54.659	0.597
Omacetaxine mepesuccinate	Omacetaxine mepesuccinate	0.344	-0.113	93.75	59.824	0.649
Sunitinib malate	Sunitinib malate	0.344	1.562	92.316	63.935	0.623
Mycophenolate mofetil	Apilimod	0.344	1.82	88.386	60.61	0.584
Piperacetazine	Favipiravir	0.338	4.534	6.67	10.503	0.338
Mycophenolate mofetil	Toremifene citrate	0.312	-0.866	89.801	53.539	0.474
3-Deazaneplanocin A	3-Deazaneplanocin A	0.312	-17.09	58.274	15.595	0.13
Sunitinib malate	Aripiprazole	0.305	-1.44	70.568	33.059	0.26
Sunitinib malate	Apilimod	0.299	-0.31	87.091	54.774	0.461
Sertraline hydrochloride	Apilimod	0.299	2.931	62.553	62.994	0.383
Piperacetazine	Aripiprazole	0.286	3.104	3.756	11.792	0.286
Piperacetazine	Piperacetazine	0.266	2.768	6.059	11.729	0.266
Clomifene citrate	Piperacetazine	0.247	-0.371	66.486	37.172	0.266
Toremifene citrate	Aripiprazole	0.234	-5.194	55.864	20.619	0.123
Apilimod	Aripiprazole	0.221	-1.797	50.261	20.414	0.136
Omacetaxine mepesuccinate	Aripiprazole	0.208	-0.19	93.621	77.682	0.623
Favipiravir	Favipiravir	0.208	0.181	7.269	8.779	0.208
Mycophenolate mofetil	Omacetaxine mepesuccinate	0.195	-0.243	93.476	80.752	0.597
Apilimod	Favipiravir	0.149	-2.586	35.167	12.844	0.091
Sertraline hydrochloride	Favipiravir	0.143	-1.292	57.056	46.871	0.188
Aripiprazole	Aripiprazole	0.032	-10.587	-8.432	7.499	0.032
Aripiprazole	Favipiravir	0.019	-12.185	-21.958	7.136	0.019

### Sheet: Most synergistic area
Drug1	Drug2	STE score (selective efficacy & synergy)	Synergy volume score (ZIP model)	Efficacy volume score	Toxicity volume score	STE score (efficacy & synergy)	Dose-response matrix	Synergy plot	Dose-response matrix (Control)
Apilimod	Favipiravir	0.045	-0.891	-1.465	14.973	0.039
Aripiprazole	Aripiprazole	0.188	2.79	-1.367	6.468	0.169
Piperacetazine	Aripiprazole	0.214	4.581	1.68	10.383	0.208
Favipiravir	Favipiravir	0.156	1.282	3.38	7.18	0.136
Aripiprazole	Favipiravir	0.071	-3.594	4.772	5.273	0.052
Clomifene citrate	Aripiprazole	0.227	6.337	10.35	28.05	0.26
Piperacetazine	Favipiravir	0.292	6.257	13.728	7.865	0.26
Sertraline hydrochloride	Favipiravir	0.175	1.927	20.665	26.593	0.188
Clomifene citrate	Favipiravir	0.364	9.943	21.852	17.535	0.351
Piperacetazine	Piperacetazine	0.422	10.794	22.252	11.473	0.396
Sertraline hydrochloride	Aripiprazole	0.338	5.935	26.637	9.758	0.279
Clomifene citrate	Piperacetazine	0.5	18.137	30.145	20.195	0.494
Apilimod	Aripiprazole	0.136	-0.594	31.527	17.692	0.123
Toremifene citrate	Aripiprazole	0.143	-3.362	34.685	18.777	0.117
Sunitinib malate	Favipiravir	0.37	8.683	36.335	21.875	0.364
Clomifene citrate	Clomifene citrate	0.377	1.877	41.42	7.175	0.234
Colchicine	Favipiravir	0.558	10.65	42.74	8.815	0.435
Toremifene citrate	Favipiravir	0.5	11.061	43.51	15.655	0.455
Sunitinib malate	Aripiprazole	0.468	4.025	44.688	5.793	0.292
Colchicine	Apilimod	0.429	10.238	44.94	28.9	0.435
Sertraline hydrochloride	Piperacetazine	0.506	13.75	45.525	18.53	0.494
Colchicine	Aripiprazole	0.734	23.645	46.642	11.083	0.61
Sunitinib malate	Piperacetazine	0.416	12.694	47.77	44.073	0.5
Toremifene citrate	Piperacetazine	0.526	9.951	48.088	14.377	0.455
3-Deazaneplanocin A	Apilimod	0.675	16.056	48.94	10.475	0.545
3-Deazaneplanocin A	3-Deazaneplanocin A	0.227	-11.902	49.355	16.175	0.175
3-Deazaneplanocin A	Aripiprazole	0.513	10.265	49.933	17.895	0.487
3-Deazaneplanocin A	Favipiravir	0.708	15.649	50.455	9.24	0.558
Mycophenolate mofetil	Favipiravir	0.37	-3.986	50.628	7.165	0.201
Colchicine	Piperacetazine	0.552	22.412	50.643	35.062	0.636
Sertraline hydrochloride	Apilimod	0.273	7.421	51.93	60.837	0.455
Clomifene citrate	Sunitinib malate	0.552	5.656	52.078	9.368	0.409
Mycophenolate mofetil	Aripiprazole	0.24	1.116	53.26	30.605	0.318
Clomifene citrate	3-Deazaneplanocin A	0.494	10.273	53.34	24.317	0.539
3-Deazaneplanocin A	Piperacetazine	0.558	9.33	53.562	17.587	0.506
Apilimod	Apilimod	0.565	7.147	53.858	14.1	0.481
Sertraline hydrochloride	Sunitinib malate	0.578	22.31	53.87	27.05	0.675
Colchicine	Sertraline hydrochloride	0.662	23.17	54.45	21.94	0.701
Mycophenolate mofetil	Piperacetazine	0.461	8.789	56.312	24.46	0.526
Apilimod	Piperacetazine	0.643	24.684	58.377	29.965	0.734
Sunitinib malate	Apilimod	0.448	6.777	58.92	25.895	0.5
Colchicine	Mycophenolate mofetil	0.773	14.927	59.265	13.68	0.643
Clomifene citrate	Mycophenolate mofetil	0.539	9.443	60.787	26.27	0.565
Colchicine	Sunitinib malate	0.636	17.186	60.79	26.75	0.682
Mycophenolate mofetil	Mycophenolate mofetil	0.357	-0.451	60.975	21.835	0.344
Toremifene citrate	3-Deazaneplanocin A	0.779	17.999	61.195	17.113	0.708
Sertraline hydrochloride	3-Deazaneplanocin A	0.779	14.784	61.365	14.078	0.669
Toremifene citrate	Toremifene citrate	0.578	4.979	61.64	16.988	0.506
Mycophenolate mofetil	Apilimod	0.299	2.006	62.137	34.83	0.461
Sertraline hydrochloride	Sertraline hydrochloride	0.844	18.193	66.02	18.295	0.747
Colchicine	Toremifene citrate	0.851	17.803	66.472	16.865	0.734
Sunitinib malate	Toremifene citrate	0.76	22.662	66.59	27.127	0.786
Mycophenolate mofetil	Sunitinib malate	0.468	4.51	67.312	30.155	0.526
Clomifene citrate	Apilimod	0.838	30.236	67.34	24.637	0.844
Sertraline hydrochloride	Toremifene citrate	0.948	27.247	67.535	13.66	0.844
Mycophenolate mofetil	Toremifene citrate	0.513	4.346	67.912	25.913	0.539
Toremifene citrate	Apilimod	0.864	34.164	68.205	24.595	0.87
Sunitinib malate	3-Deazaneplanocin A	0.539	12.066	69.647	37.76	0.721
Clomifene citrate	Toremifene citrate	0.649	8.493	69.667	24.217	0.643
Sunitinib malate	Sunitinib malate	0.5	7.002	70.54	35.303	0.63
Clomifene citrate	Sertraline hydrochloride	0.955	25.69	70.882	13.295	0.877
Clomifene citrate	Colchicine	0.929	23.358	71.317	14.77	0.864
Colchicine	3-Deazaneplanocin A	0.87	19.793	71.45	22.337	0.838
Omacetaxine mepesuccinate	Apilimod	0.442	-0.25	71.742	27.608	0.481
Mycophenolate mofetil	Sertraline hydrochloride	0.578	0.825	72.48	13.277	0.519
Omacetaxine mepesuccinate	Favipiravir	0.481	-0.579	73.943	25.183	0.474
Omacetaxine mepesuccinate	Sunitinib malate	0.552	1.711	74.157	25.44	0.558
Omacetaxine mepesuccinate	3-Deazaneplanocin A	0.571	1.658	74.34	23.207	0.558
Omacetaxine mepesuccinate	Sertraline hydrochloride	0.545	2.747	74.475	28.967	0.597
Omacetaxine mepesuccinate	Toremifene citrate	0.714	6.618	74.593	12.92	0.682
Clomifene citrate	Omacetaxine mepesuccinate	0.468	-0.399	74.648	27.617	0.519
Omacetaxine mepesuccinate	Piperacetazine	0.662	2.898	74.92	8.722	0.63
Mycophenolate mofetil	3-Deazaneplanocin A	0.714	16.311	75	34.015	0.877
Omacetaxine mepesuccinate	Omacetaxine mepesuccinate	0.571	-0.022	75	13.29	0.565
Omacetaxine mepesuccinate	Aripiprazole	0.344	-0.033	75	39.265	0.558
Colchicine	Omacetaxine mepesuccinate	0.266	-0.014	75	43.212	0.571
Mycophenolate mofetil	Omacetaxine mepesuccinate	0.149	-0.003	75	72.552	0.578
