## Additional file2 for "SynToxProfiler: an approach for top drug combination selection based on integrated profiling of synergy, toxicity and efficacy"

### Sheet: Full matrix
Drug1	Drug2	STE score (selective efficacy & synergy)	Synergy volume score (ZIP model)	Efficacy volume score	Toxicity volume score	STE score (efficacy & synergy)	Dose-response matrix	Synergy plot	Dose-response matrix (Control)
Clofarabine	Idarubicin	0.825	2.075	65.386	22.256	0.9
Trametinib	S-63845	0.8	4.202	51.879	15.922	0.8
Ibrutinib	Navitoclax	0.75	1.529	49.626	12.95	0.7
Gefitinib	Omacetaxine	0.725	0.693	61.722	13.141	0.75
Clofarabine	Prexasertib	0.725	1.59	56.594	23.05	0.775
Cytarabine	Daunorubicin	0.725	6.701	30.18	10.448	0.725
Omacetaxine	Ipatasertib	0.65	0.188	59.66	7.091	0.6
Omacetaxine	Alpelisib	0.6	-0.723	60.302	7.583	0.55
Vinorelbine	Clofarabine	0.575	-1.143	70.726	15.271	0.575
Clofarabine	Omacetaxine	0.55	-4.266	76.492	15.177	0.55
Quizartinib	S-63845	0.55	0.69	41.326	16.858	0.575
Ibrutinib	Doxorubicin	0.525	0.84	5.423	0.742	0.5
Gefitinib	Trametinib	0.425	0.402	8.233	4.788	0.45
Buparlisib	Ibrutinib	0.4	0.937	2.891	4.954	0.475
Dasatinib	Ipatasertib	0.325	0.237	1.451	3.32	0.325
Idarubicin	Ibrutinib	0.325	-0.893	19.933	7.846	0.325
Ipatasertib	ASP3026	0.3	-0.009	0	0.005	0.238
Dexamethasone	Clofarabine	0.3	-16.368	36.384	10.692	0.275
Carboplatin	Dexamethasone	0.3	-0.507	0	0	0.212
Trametinib	Dasatinib	0.125	-2.049	3.439	5.437	0.2

### Sheet: Most synergistic area
Drug1	Drug2	STE score (selective efficacy & synergy)	Synergy volume score (ZIP model)	Efficacy volume score	Toxicity volume score	STE score (efficacy & synergy)	Dose-response matrix	Synergy plot	Dose-response matrix (Control)
Cytarabine	Daunorubicin	0.825	6.701	58.727	20.864	0.825
Trametinib	S-63845	0.825	4.202	48.4	12.427	0.8
Ibrutinib	Navitoclax	0.825	1.529	71.686	19.922	0.875
Quizartinib	S-63845	0.75	0.69	56.379	27.43	0.775
Omacetaxine	Ipatasertib	0.725	0.188	70.096	11.361	0.675
Gefitinib	Omacetaxine	0.725	0.693	69.355	17.071	0.675
Clofarabine	Idarubicin	0.725	2.075	73.876	27.528	0.825
Omacetaxine	Alpelisib	0.675	-0.723	70.87	10.947	0.625
Clofarabine	Prexasertib	0.675	1.59	19.695	8.899	0.675
Gefitinib	Trametinib	0.55	0.402	10.254	4.513	0.575
Buparlisib	Ibrutinib	0.55	0.937	4.449	1.333	0.55
Ibrutinib	Doxorubicin	0.525	0.84	9.822	1.734	0.5
Vinorelbine	Clofarabine	0.5	-1.143	66.463	21.399	0.5
Clofarabine	Omacetaxine	0.375	-4.266	20.336	0.585	0.375
Dexamethasone	Clofarabine	0.35	-16.368	0	0	0.288
Dasatinib	Ipatasertib	0.25	0.237	0.672	2.077	0.325
Carboplatin	Dexamethasone	0.2	-0.507	0	0	0.138
Ipatasertib	ASP3026	0.175	-0.009	0	0	0.112
Idarubicin	Ibrutinib	0.175	-0.893	0.689	2.28	0.3
Trametinib	Dasatinib	0.1	-2.049	0	1.232	0.088
